# A cryo-EM structure of metazoan TRAPPIII, the multisubunit complex that activates the GTPase Rab1

**DOI:** 10.1101/2020.12.17.423307

**Authors:** Antonio Galindo, Vicente J. Planelles-Herrero, Gianluca Degliesposti, Sean Munro

## Abstract

The TRAPP complexes are highly conserved nucleotide exchange factors, with TRAPPIII activating Rab1 and TRAPPII acting primarily on Rab11. The two complexes share a core of small subunits that affect nucleotide exchange, but are distinguished by additional large subunits that are essential for activity in vivo, and are mutated in a range of human disorders. Crystal structures of the core subunits have revealed the mechanism of Rab activation, but how and why the large subunits associate with the core remains unclear. We report here a cryo-EM structure of the entire TRAPPIII complex from *Drosophila*. The TRAPPIII-specific subunits TRAPPC8 and TRAPPC11 hold the catalytic core like a pair of tongs, with TRAPPC12 and TRAPPC13 positioned at the joint between them. TRAPPC2 and TRAPPC2L link the core to the two large arms, with the interfaces containing residues affected by disease-causing mutations. The TRAPPC8 arm is positioned such that it would contact bound Rab1, indicating how the arms could alter the Rab specificity of the core. A lower resolution structure of TRAPPII shows a similar architecture, and suggests that the TRAPP complexes evolved from a single ur-TRAPP.
