## Supplemental Table S1 for "A cryo-EM structure of metazoan TRAPPIII, the multisubunit complex that activates the GTPase Rab1"

### Sheet: XL-MS_TRAPPII
Table S1 - Crosslinking mass spectrometry data - residue distances TRAPPII
		TRAPPII
Protein1	Protein2	AbsPos1	AbsPos2	Score
TRAPPC2	TRAPPC2	135	127	219
TRAPPC2	TRAPPC2	127	26	208
TRAPPC4	TRAPPC4	219	172	198
TRAPPC5	TRAPPC5	110	96	192
TRAPPC2	TRAPPC2	135	95	179
TRAPPC10	TRAPPC10	187	144	178
TRAPPC10	TRAPPC10	677	677	178
TRAPPC4	TRAPPC4	219	0	175
TRAPPC9	TRAPPC9	1269	1103	172
TRAPPC9	TRAPPC9	1239	1082	164
TRAPPC10	TRAPPC10	694	662	162
TRAPPC4	TRAPPC4	201	172	153
TRAPPC9	TRAPPC9	1113	1082	149
TRAPPC9	TRAPPC9	340	56	143
TRAPPC2	TRAPPC2	95	62	142
TRAPPC9	TRAPPC9	74	56	139
TRAPPC10	TRAPPC10	1116	1103	128
TRAPPC10	TRAPPC10	695	662	127
TRAPPC2	TRAPPC2	89	62	126
TRAPPC10	TRAPPC10	705	694	126
TRAPPC9	TRAPPC9	332	56	125
TRAPPC10	TRAPPC10	705	695	123
TRAPPC9	TRAPPC9	994	654	120
TRAPPC9	TRAPPC9	341	332	119
TRAPPC9	TRAPPC9	340	74	113
TRAPPC10	TRAPPC10	187	143	110
TRAPPC1	TRAPPC1	101	58	108
TRAPPC4	TRAPPC4	54	30	107
TRAPPC5	TRAPPC5	194	87	103
TRAPPC2	TRAPPC2	121	26	101
TRAPPC10	TRAPPC10	161	124	99
TRAPPC3	TRAPPC3	164	41	98
TRAPPC9	TRAPPC9	186	56	97
TRAPPC9	TRAPPC9	1269	1113	96
TRAPPC9	TRAPPC9	181	125	95
TRAPPC10	TRAPPC10	1117	1105	92
TRAPPC10	TRAPPC10	693	666	91
TRAPPC9	TRAPPC9	1276	1243	89
TRAPPC2	TRAPPC2	121	30	87
TRAPPC10	TRAPPC10	163	125	85
TRAPPC9	TRAPPC9	341	329	82
TRAPPC9	TRAPPC9	341	74	80
TRAPPC5	TRAPPC5	176	110	79
TRAPPC9	TRAPPC9	172	125	75
TRAPPC9	TRAPPC9	332	74	74
TRAPPC10	TRAPPC10	136	91	72
TRAPPC5	TRAPPC5	110	98	72
TRAPPC9	TRAPPC9	1275	1243	71
TRAPPC5	TRAPPC5	101	24	69
TRAPPC10	TRAPPC10	161	125	68
TRAPPC9	TRAPPC9	1279	1082	67
TRAPPC10	TRAPPC10	165	125	66
TRAPPC10	TRAPPC10	662	623	64
TRAPPC10	TRAPPC10	282	261	63
TRAPPC10	TRAPPC10	694	669	62
TRAPPC5	TRAPPC5	172	110	59
TRAPPC3	TRAPPC3	11	11	57
TRAPPC2	TRAPPC2	105	61	51
TRAPPC5	TRAPPC5	101	25	51
TRAPPC9	TRAPPC9	1243	1082	51
TRAPPC1	TRAPPC3	103	11	52
TRAPPC1	TRAPPC6	122	91	60
TRAPPC1	TRAPPC6	129	91	147
TRAPPC1	TRAPPC4	50	45	74
TRAPPC1	TRAPPC4	50	46	105
TRAPPC1	TRAPPC4	51	44	112
TRAPPC1	TRAPPC4	51	45	181
TRAPPC1	TRAPPC4	51	46	178
TRAPPC1	TRAPPC4	58	30	91
TRAPPC1	TRAPPC4	58	46	100
TRAPPC1	TRAPPC4	65	219	206
TRAPPC1	TRAPPC4	66	219	211
TRAPPC10	TRAPPC3	136	41	121
TRAPPC10	TRAPPC6	677	104	83
TRAPPC10	TRAPPC2L	705	47	105
TRAPPC10	TRAPPC9	819	74	62
TRAPPC2	TRAPPC5	127	8	101
TRAPPC2	TRAPPC9	30	511	142
TRAPPC3	TRAPPC4	11	172	105
TRAPPC3	TRAPPC4	11	201	57
TRAPPC3	TRAPPC4	11	219	169
TRAPPC3	TRAPPC5	11	101	190
TRAPPC3	TRAPPC5	11	106	157
TRAPPC3	TRAPPC5	11	126	70
TRAPPC3	TRAPPC5	11	135	56
TRAPPC3	TRAPPC5	12	27	149
TRAPPC4	TRAPPC5	201	126	97
TRAPPC4	TRAPPC3	219	12	160
TRAPPC4	TRAPPC3	219	15	113
TRAPPC4	TRAPPC5	219	106	98
TRAPPC4	TRAPPC5	219	126	166
TRAPPC5	TRAPPC2	194	61	199
TRAPPC6	TRAPPC2L	53	47	222
TRAPPC6	TRAPPC2L	53	53	159

### Sheet: XL-MS TRAPPIII
Table S1 - Crosslinking mass spectrometry data - TRAPPIII cross links
		TRAPPIII
Protein1	Protein2	AbsPos1	AbsPos2	Score
TRAPPC2	TRAPPC2	135	127	219
TRAPPC2	TRAPPC2	127	26	208
TRAPPC4	TRAPPC4	219	172	198
TRAPPC8	TRAPPC8	659	625	197
TRAPPC12	TRAPPC12	316	267	196
TRAPPC5	TRAPPC5	110	96	192
TRAPPC8	TRAPPC8	839	813	187
TRAPPC11	TRAPPC11	1289	1038	180
TRAPPC2	TRAPPC2	135	95	179
TRAPPC4	TRAPPC4	219	0	175
TRAPPC11	TRAPPC11	244	225	174
TRAPPC13	TRAPPC13	297	255	173
TRAPPC11	TRAPPC11	1177	1141	173
TRAPPC12	TRAPPC12	316	272	172
TRAPPC11	TRAPPC11	450	361	171
TRAPPC11	TRAPPC11	462	440	170
TRAPPC11	TRAPPC11	247	225	162
TRAPPC8	TRAPPC8	405	180	158
TRAPPC4	TRAPPC4	201	172	153
TRAPPC11	TRAPPC11	1182	997	152
TRAPPC8	TRAPPC8	253	90	148
TRAPPC11	TRAPPC11	401	81	147
TRAPPC8	TRAPPC8	625	582	146
TRAPPC11	TRAPPC11	899	649	146
TRAPPC11	TRAPPC11	288	47	143
TRAPPC2	TRAPPC2	95	62	142
TRAPPC11	TRAPPC11	1182	1001	138
TRAPPC11	TRAPPC11	584	483	136
TRAPPC11	TRAPPC11	668	630	133
TRAPPC11	TRAPPC11	1177	1010	132
TRAPPC11	TRAPPC11	1149	1038	128
TRAPPC13	TRAPPC13	268	171	127
TRAPPC2	TRAPPC2	89	62	126
TRAPPC11	TRAPPC11	244	208	122
TRAPPC8	TRAPPC8	428	180	120
TRAPPC8	TRAPPC8	582	254	116
TRAPPC11	TRAPPC11	223	81	115
TRAPPC11	TRAPPC11	288	244	112
TRAPPC1	TRAPPC1	101	58	108
TRAPPC4	TRAPPC4	54	30	107
TRAPPC5	TRAPPC5	194	87	103
TRAPPC8	TRAPPC8	563	528	103
TRAPPC11	TRAPPC11	243	208	102
TRAPPC11	TRAPPC11	402	81	101
TRAPPC2	TRAPPC2	121	26	101
TRAPPC11	TRAPPC11	668	628	101
TRAPPC11	TRAPPC11	286	47	100
TRAPPC8	TRAPPC8	582	104	100
TRAPPC11	TRAPPC11	668	643	99
TRAPPC11	TRAPPC11	668	629	99
TRAPPC3	TRAPPC3	164	41	98
TRAPPC8	TRAPPC8	973	735	97
TRAPPC8	TRAPPC8	528	405	97
TRAPPC11	TRAPPC11	187	47	96
TRAPPC8	TRAPPC8	254	90	93
TRAPPC8	TRAPPC8	406	398	93
TRAPPC11	TRAPPC11	288	253	87
TRAPPC2	TRAPPC2	121	30	87
TRAPPC8	TRAPPC8	1263	1238	87
TRAPPC8	TRAPPC8	528	399	87
TRAPPC11	TRAPPC11	253	208	86
TRAPPC11	TRAPPC11	1149	1034	85
TRAPPC11	TRAPPC11	289	247	84
TRAPPC8	TRAPPC8	973	723	84
TRAPPC8	TRAPPC8	582	90	80
TRAPPC11	TRAPPC11	461	361	80
TRAPPC11	TRAPPC11	668	614	80
TRAPPC5	TRAPPC5	176	110	79
TRAPPC8	TRAPPC8	406	393	78
TRAPPC8	TRAPPC8	1144	1094	74
TRAPPC8	TRAPPC8	837	815	73
TRAPPC5	TRAPPC5	110	98	72
TRAPPC8	TRAPPC8	254	180	72
TRAPPC12	TRAPPC12	316	276	70
TRAPPC5	TRAPPC5	101	24	69
TRAPPC12	TRAPPC12	370	23	66
TRAPPC8	TRAPPC8	528	398	62
TRAPPC11	TRAPPC11	525	494	60
TRAPPC5	TRAPPC5	172	110	59
TRAPPC3	TRAPPC3	11	11	57
TRAPPC8	TRAPPC8	1140	968	54
TRAPPC8	TRAPPC8	585	90	52
TRAPPC11	TRAPPC11	664	643	51
TRAPPC2	TRAPPC2	105	61	51
TRAPPC5	TRAPPC5	101	25	51
TRAPPC8	TRAPPC8	260	90	50
TRAPPC8	TRAPPC8	406	180	50
TRAPPC1	TRAPPC3	103	11	52
TRAPPC1	TRAPPC6	122	91	60
TRAPPC1	TRAPPC6	129	91	147
TRAPPC1	TRAPPC8	26	1259	114
TRAPPC1	TRAPPC8	26	1263	94
TRAPPC1	TRAPPC4	50	45	74
TRAPPC1	TRAPPC4	50	46	105
TRAPPC1	TRAPPC4	51	44	112
TRAPPC1	TRAPPC4	51	45	181
TRAPPC1	TRAPPC4	51	46	178
TRAPPC1	TRAPPC4	58	30	91
TRAPPC1	TRAPPC4	58	46	100
TRAPPC1	TRAPPC4	65	219	206
TRAPPC1	TRAPPC4	66	219	211
TRAPPC11	TRAPPC13	1316	255	54
TRAPPC11	TRAPPC13	1316	296	86
TRAPPC11	TRAPPC13	1316	297	70
TRAPPC11	TRAPPC13	1316	306	88
TRAPPC11	TRAPPC13	1316	308	90
TRAPPC11	TRAPPC13	1320	306	138
TRAPPC11	TRAPPC2L	443	47	106
TRAPPC11	TRAPPC3	649	41	170
TRAPPC12	TRAPPC11	248	1289	65
TRAPPC12	TRAPPC11	248	1290	185
TRAPPC12	TRAPPC11	267	1038	99
TRAPPC12	TRAPPC11	276	1034	105
TRAPPC12	TRAPPC11	276	1038	155
TRAPPC12	TRAPPC11	302	1289	58
TRAPPC12	TRAPPC11	302	1290	187
TRAPPC12	TRAPPC11	316	1034	91
TRAPPC12	TRAPPC11	322	288	170
TRAPPC12	TRAPPC11	322	47	129
TRAPPC13	TRAPPC12	280	377	79
TRAPPC2	TRAPPC5	127	8	101
TRAPPC2	TRAPPC8	26	528	80
TRAPPC2	TRAPPC8	54	528	211
TRAPPC3	TRAPPC12	11	322	118
TRAPPC3	TRAPPC4	11	172	105
TRAPPC3	TRAPPC4	11	201	57
TRAPPC3	TRAPPC4	11	219	169
TRAPPC3	TRAPPC5	11	101	190
TRAPPC3	TRAPPC5	11	106	157
TRAPPC3	TRAPPC5	11	126	70
TRAPPC3	TRAPPC5	11	135	56
TRAPPC3	TRAPPC5	12	27	149
TRAPPC3	TRAPPC13	164	330	90
TRAPPC3	TRAPPC8	41	878	106
TRAPPC4	TRAPPC5	201	126	97
TRAPPC4	TRAPPC3	219	12	160
TRAPPC4	TRAPPC3	219	15	113
TRAPPC4	TRAPPC5	219	106	98
TRAPPC4	TRAPPC5	219	126	166
TRAPPC5	TRAPPC2	194	61	199
TRAPPC6	TRAPPC2L	53	47	222
TRAPPC6	TRAPPC2L	53	53	159
TRAPPC8	TRAPPC2	528	89	182
TRAPPC8	TRAPPC2	597	121	132
TRAPPC8	TRAPPC8	659	625	197

### Sheet: XL-MS distances
Table S1 - Crosslinking mass spectrometry data - residue distances in TRAPPIII structural model
model	chain1	res1	chain2	res2	distance
TRAPPIII_whole.pdb	J	625	J	659	14.3246
TRAPPIII_whole.pdb	E	121	J	597	29.9058
TRAPPIII_whole.pdb	E	89	J	528	22.7675
TRAPPIII_whole.pdb	H	53	B	253	11.8898
TRAPPIII_whole.pdb	H	47	B	253	9.6979
TRAPPIII_whole.pdb	E	61	F	333	24.8625
TRAPPIII_whole.pdb	D	716	F	265	20.6089
TRAPPIII_whole.pdb	D	716	F	245	21.1121
TRAPPIII_whole.pdb	G	348	D	716	28.8893
TRAPPIII_whole.pdb	G	345	D	716	19.7198
TRAPPIII_whole.pdb	D	698	F	265	17.0383
TRAPPIII_whole.pdb	G	344	F	274	20.9779
TRAPPIII_whole.pdb	G	344	F	265	20.9308
TRAPPIII_whole.pdb	G	344	F	245	13.2601
TRAPPIII_whole.pdb	G	344	F	240	12.7673
TRAPPIII_whole.pdb	G	344	D	716	20.2745
TRAPPIII_whole.pdb	G	344	D	698	22.0958
TRAPPIII_whole.pdb	G	344	D	669	19.8785
TRAPPIII_whole.pdb	E	54	J	528	18.5494
TRAPPIII_whole.pdb	E	26	J	528	30.7641
TRAPPIII_whole.pdb	I	443	H	47	12.3082
TRAPPIII_whole.pdb	C	418	D	716	27.2167
TRAPPIII_whole.pdb	C	417	D	716	27.2706
TRAPPIII_whole.pdb	C	410	D	543	21.3161
TRAPPIII_whole.pdb	C	410	D	527	22.5137
TRAPPIII_whole.pdb	C	403	D	543	14.8338
TRAPPIII_whole.pdb	C	403	D	542	17.6188
TRAPPIII_whole.pdb	C	403	D	541	16.9575
TRAPPIII_whole.pdb	C	402	D	543	16.8006
TRAPPIII_whole.pdb	C	402	D	542	19.8418
TRAPPIII_whole.pdb	C	481	B	291	18.6167
TRAPPIII_whole.pdb	C	474	B	291	23.344
TRAPPIII_whole.pdb	C	455	A	11	27.0506
TRAPPIII_whole.pdb	E	61	E	105	20.6243
TRAPPIII_whole.pdb	F	249	F	311	11.5491
TRAPPIII_whole.pdb	I	494	I	525	18.4512
TRAPPIII_whole.pdb	F	237	F	249	13.4273
TRAPPIII_whole.pdb	F	249	F	315	10.6729
TRAPPIII_whole.pdb	I	361	I	461	12.7636
TRAPPIII_whole.pdb	I	247	I	289	13.0349
TRAPPIII_whole.pdb	I	208	I	253	21.5308
TRAPPIII_whole.pdb	E	30	E	121	22.4348
TRAPPIII_whole.pdb	I	253	I	288	20.4936
TRAPPIII_whole.pdb	I	47	I	187	17.504
TRAPPIII_whole.pdb	A	41	A	164	18.4002
TRAPPIII_whole.pdb	I	47	I	286	18.1676
TRAPPIII_whole.pdb	E	26	E	121	26.3247
TRAPPIII_whole.pdb	I	208	I	243	17.4431
TRAPPIII_whole.pdb	J	528	J	563	12.8099
TRAPPIII_whole.pdb	F	226	F	333	12.4157
TRAPPIII_whole.pdb	D	527	D	551	10.4194
TRAPPIII_whole.pdb	C	410	C	453	19.6181
TRAPPIII_whole.pdb	I	244	I	288	15.1737
TRAPPIII_whole.pdb	I	81	I	223	15.2765
TRAPPIII_whole.pdb	I	208	I	244	14.0433
TRAPPIII_whole.pdb	E	62	E	89	8.63371
TRAPPIII_whole.pdb	I	483	I	584	24.0136
TRAPPIII_whole.pdb	E	62	E	95	11.7222
TRAPPIII_whole.pdb	I	47	I	288	21.9085
TRAPPIII_whole.pdb	J	582	J	625	25.1916
TRAPPIII_whole.pdb	D	669	D	698	10.8691
TRAPPIII_whole.pdb	I	225	I	247	14.5387
TRAPPIII_whole.pdb	I	440	I	462	25.1469
TRAPPIII_whole.pdb	I	361	I	450	17.9789
TRAPPIII_whole.pdb	I	225	I	244	16.0527
TRAPPIII_whole.pdb	E	95	E	135	13.8941
TRAPPIII_whole.pdb	F	235	F	249	8.55104
TRAPPIII_whole.pdb	D	669	D	716	7.43299
TRAPPIII_whole.pdb	E	26	E	127	23.9986
TRAPPIII_whole.pdb	E	127	E	135	12.112
